# Serotonin 2A receptor signaling coordinates central metabolic processes to modulate aging in response to nutrient choice

**DOI:** 10.1101/2020.12.28.424627

**Authors:** Yang Lyu, Kristina J. Weaver, Humza A. Shaukat, Marta L. Plumhoff, Maria Tjilos, Daniel E.L. Promislow, Scott D. Pletcher

## Abstract

It has been recognized for nearly a century that diet modulates aging. Despite early experiments suggesting that reduced caloric intake augmented lifespan, accumulating evidence indicates that other characteristics of the diet may be equally or more influential in modulating aging. We demonstrate that behavior, metabolism, and lifespan in *Drosophila* are affected by whether flies are provided a choice of different nutrients or a single, complete medium, largely independent of the amount of nutrients that are consumed. Meal choice elicits a rapid metabolic reprogramming that indicates a potentiation of TCA cycle and amino acid metabolism, which requires serotonin 2A receptor. Knockdown of *glutamate dehydrogenase*, a key TCA pathway component, abrogates the effect of dietary choice on lifespan. Our results reveal a mechanism of aging that applies in natural conditions, including our own, in which organisms continuously perceive and evaluate nutrient availability to promote fitness and well-being.
