## Supplementary Figures and Tables for "Serotonin 2A receptor signaling coordinates central metabolic processes to modulate aging in response to nutrient choice": Supplementary Table 3 - Metabolite P-values.xlsx

### Sheet: Head Metabolomes
	P-value (Diet)	P-value (Genotype)	P-value (Diet x Genotype)
1/3-Methylhistidine	0.713636	5.41993e-06	0.0250539
2-Hydroxyglutarate	0.113764	0.204228	0.651954
4-Hydroxybutyrate	0.012844	0.447327	0.324813
4-Hydroxyphenylpyruvate	0.0486754	0.00531147	0.884938
4-Pyridoxic acid	0.0855177	0.00092397	0.0666162
5-Aminopentanoic acid	0.000317567	3.35323e-06	0.903983
Acetoacetate	0.0556225	0.943743	0.233473
Acetylcarnitine	0.000399079	0.000216678	0.224026
Acetylcholine	0.688736	0.157405	0.650772
Aconitate	0.00652281	0.0282446	0.280295
Adenosine	0.000173008	0.000334274	0.00392375
Adipic acid	0.478741	0.712512	0.322404
ADP	0.584258	0.117007	0.549302
Agmatine	1.09001e-05	0.873787	0.00618085
Alanine	1.09001e-05	1.73893e-06	0.127472
Allantoin	0.720779	0.00136574	0.393256
Alpha-Ketoglutarate	0.0416966	0.278137	0.0320477
AMP	9.02644e-05	0.0216744	0.926583
Anthranilate	0.00210602	0.236406	0.661457
Arachidonate	0.378425	0.0164339	0.0279378
Arginine	0.113443	0.000895431	0.0507864
Asparagine	0.0776189	0.0302269	1.66595e-06
Aspartate	0.577238	0.311728	0.200002
Azelaic acid	0.00204661	0.129504	0.450409
Beta-Aminoisobutyrate	2.87223e-05	0.00976905	0.842921
Beta-Hydroxybutyrate	0.00263952	0.0946357	0.204365
Betaine	0.00118766	5.54234e-05	0.354938
Biotin	4.95567e-05	0.436676	0.52206
Carnitine	0.816845	0.425063	0.998757
Choline	0.0396467	0.0064515	0.0114139
Citraconate	0.067968	0.00902719	0.109059
Citrulline	4.96959e-05	0.00156544	0.993839
CMP	0.000984805	0.60748	0.153279
Cystathionine	0.000146344	0.00381572	0.88894
Cysteine	7.26979e-06	0.00102717	0.081274
Cystine	0.00602966	0.745905	0.828399
Cytidine	0.372349	0.339128	0.573612
D-Leucate	0.507418	0.000169299	0.269168
Dimethylglycine	0.00591038	0.00904356	0.367197
G1P/G6P/F6P/F1P	0.12397	0.0709329	0.821946
Gamma-Aminobutyrate	0.0935584	0.249617	0.915224
Geranyl-pyrophosphate	7.972e-09	0.00102353	0.221763
Glucosamine	3.76855e-05	0.0878854	0.219723
Glucose	0.451005	0.260683	0.402584
Glucuronate	4.04573e-09	1.12664e-05	0.0732553
Glutamic acid	0.100419	0.0997386	0.753581
Glutamine	0.0387789	0.137549	0.0299312
Glutarate	0.644791	0.929717	0.409719
Glyceraldehyde	0.885075	0.0185941	0.636907
Glycerate	0.0300351	2.21362e-08	0.0753525
Glycerol 3-phosphate	0.000231415	0.172588	0.0699421
Glycine	2.67832e-12	0.000409068	0.244332
GMP	0.00125163	0.00196835	0.884193
Guanosine	2.39031e-06	5.89201e-18	0.861698
Histamine	0.000817891	0.104028	0.00734716
Histidine	0.000595903	0.381371	0.15599
Homovanilate	0.283864	0.508612	0.742427
Hypoxanthine	0.81815	0.638398	0.851421
IMP	0.0177189	0.0241121	0.060415
Inosine	0.163542	0.344998	0.483224
Inositol	0.374492	4.45543e-06	0.314739
Isoleucine	3.71014e-05	0.0011988	0.82814
Isovalerate	0.225218	0.479116	0.423995
Kynurenate	0.0960783	0.076457	0.0562407
L-Kynurenine	0.00276562	0.92933	0.000719443
Lactate	0.0131516	0.223118	0.715664
Lactose	0.253788	0.712921	0.413067
Leucine	0.00570385	0.0126343	0.659134
Linoleate	0.0229648	0.506898	0.30471
Linolenate	0.0194393	0.659789	0.360762
Lysine	4.4428e-09	4.51532e-18	6.0975e-11
Malondialdehyde	0.356488	0.418138	0.31042
Margaric acid	0.607859	0.678831	0.571171
Methionine	7.22538e-05	6.7345e-05	0.44997
N-Acetylglycine	0.249252	0.00779762	0.0492512
Ornithine	0.477942	5.53472e-08	0.643725
Orotate	1.95217e-05	0.0408074	0.265681
Oxaloacetate	0.0101931	3.10111e-05	8.84365e-07
Oxidized glutathione	0.415753	0.74104	0.387253
Pantothenate	0.0890337	0.00119871	0.752521
Phenylalanine	4.56383e-05	0.284855	0.122972
Pipecolate	2.35278e-08	3.62112e-16	1.73247e-10
Proline	0.0190626	0.074082	0.641676
Pyruvate	0.0154415	0.00150614	0.733023
Reduced glutathione	0.691144	0.174669	0.470874
Ribose-5-phosphate	0.0144105	0.143018	0.135556
Sarcosine	0.282646	0.0433406	0.040165
Serine	0.0135493	3.05051e-11	0.067899
Sorbitol	0.0917163	0.0607331	0.585803
Succinate	0.898369	0.394262	0.367034
Sucrose	0.349535	0.356721	0.167081
Taurine	0.161242	0.00545241	0.526446
Threonine	0.0724851	0.0186518	0.0454341
Trimethylamine	0.81446	0.87057	0.588855
Tryptophan	0.180826	6.21035e-05	0.360195
Tyrosine	0.00513453	0.00822888	0.566651
Uracil	0.361916	0.0138009	0.196
Urate	0.32013	2.89744e-18	0.0167135
Uridine	0.000394877	0.765625	0.570471
Valine	0.000663288	7.11186e-06	0.717315
Xanthine	0.954155	0.0181278	0.524903
Xanthosine	0.00622404	2.13893e-11	0.493575
Xanthurenate	0.00145251	6.78402e-30	0.00449339

### Sheet: Body Metabolomes
	P-value (Diet)	P-value (Genotype)	P-value (Diet x Genotype)
1/3-Methylhistidine	0.0195528	1.42811e-05	0.286248
2-Hydroxyglutarate	2.01051e-05	0.0451372	0.574689
2/3-Phosphoglycerate	0.14798	0.923148	0.939673
4-Hydroxybutyrate	0.26653	0.476508	0.963218
4-Hydroxyphenylpyruvate	0.82242	0.431426	0.114768
4-Pyridoxic acid	0.0133437	0.280138	0.607307
5-Aminopentanoic acid	0.00198245	1.91872e-06	0.224151
8-Hydroxy-deoxyguanosine	0.0703957	0.723041	0.267772
13-HODE	0.0236952	0.751199	0.524934
Acetoacetate	0.00352362	0.124749	0.523042
Acetylcarnitine	0.00289662	0.0649488	0.0764032
Acetylcholine	0.000572422	0.583898	0.721576
Aconitate	1.76032e-05	0.248873	0.773482
Adenine	0.000190385	5.06887e-12	0.164817
Adenosine	0.214775	9.93374e-06	0.0104249
Adipic acid	0.0433596	0.0011604	0.111738
Agmatine	0.0233208	0.341277	0.989686
Alanine	0.557071	0.169142	0.272544
Allantoin	0.590429	2.53656e-06	0.0705351
Alpha-Ketoglutarate	0.954907	0.21146	0.249591
AMP	0.123234	0.214248	0.430381
Anthranilate	0.44202	0.737629	0.999891
Arginine	0.132378	0.193388	0.731898
Ascorbate	0.000347862	0.102288	0.18575
Asparagine	0.00293498	0.0325062	0.00205611
Aspartate	0.0305079	0.025722	0.0194824
Azelaic acid	5.70057e-06	0.629233	0.709466
Beta-Aminoisobutyrate	0.00528932	1.23801e-05	0.377274
Beta-Hydroxybutyrate	0.00747347	0.841701	0.741984
Betaine	0.00269814	0.0165146	0.703331
Biotin	0.290507	0.601514	0.454497
Cadaverine	4.68081e-07	0.972934	0.065818
Carnitine	0.0373289	0.170827	0.999255
Choline	0.0194325	0.791298	0.122509
Citraconate	0.106975	0.125784	0.0673432
Citrulline	0.319999	0.00047788	0.0936656
CMP	0.564601	0.879166	0.952854
Cystathionine	3.57863e-07	3.14579e-05	0.000187634
Cystine	0.00554826	0.23219	0.616787
Cytidine	0.284922	0.100179	0.847816
Cytosine	0.0166829	0.000115349	0.696678
D-Glyceraldehyde 3-phosphate	0.720436	0.0963488	0.185872
D-Leucate	0.585879	0.109093	0.245317
Deoxycarnitine	0.00399207	0.696425	0.902337
Dimethylglycine	0.012422	0.91489	0.539118
F16BP/F26BP/G16BP	0.873306	0.377201	0.387493
Fructose	0.391512	0.116278	0.23421
Fumarate	0.0144701	0.21553	0.0205866
G1P/G6P/F6P/F1P	0.95394	0.112847	0.376859
Gamma-Aminobutyrate	4.43782e-05	0.23808	0.664389
Geranyl-pyrophosphate	0.0100292	1.87436e-06	0.519397
Glucosamine	0.413918	0.00594954	0.570874
Glucose	0.606433	0.724846	0.691699
Glucuronate	0.515057	0.183666	0.331939
Glutamic acid	0.000526384	0.178031	0.685315
Glutamine	0.676601	0.150334	0.226565
Glutarate	0.170578	0.234598	0.174328
Glyceraldehyde	0.246811	0.160029	0.782827
Glycerate	0.000225345	5.11778e-06	0.825097
Glycerol 3-phosphate	0.097363	3.19069e-07	0.236488
Glycine	0.000340756	0.506809	0.00261157
GMP	0.670377	0.493964	0.737059
Guanosine	0.319178	0.39544	0.774909
Histamine	0.0421915	0.000246326	0.0389582
Histidine	0.723128	0.898586	0.936276
Hydroxyproline/Aminolevulinate	3.82647e-07	0.00249828	0.00243393
Hypoxanthine	0.536403	0.73381	0.603056
IMP	0.00541488	0.844635	0.102958
Inosine	0.659232	0.713881	0.842232
Inositol	0.366938	4.75504e-08	0.0107166
Isoleucine	0.0196811	5.0225e-06	0.0861475
Isovalerate	0.563668	0.433841	0.535966
Kynurenate	0.400635	0.31207	0.803477
L-Kynurenine	0.00255631	1.97572e-06	0.0558511
Lactate	0.000180033	0.303814	0.95675
Lactose	0.1678	0.126126	0.542926
Leucine	0.0301402	0.00124862	0.0776518
Linoleate	0.215908	0.912512	0.127273
Linolenate	0.069176	0.883304	0.487969
Lysine	3.41478e-08	2.58244e-11	0.00015547
Maleate	0.00955719	0.261226	0.610124
Malondialdehyde	0.591755	0.494983	0.493563
Margaric acid	0.187734	0.567871	0.542512
Methionine	0.537314	0.00109694	0.0460916
Mevalonate	0.425684	1.02241e-19	8.6134e-06
Myristic acid	0.31801	0.00524729	0.677613
N-Acetylglycine	0.981437	0.455688	0.178312
N-Acetylputrescine	1.22043e-08	1.66766e-07	2.01259e-05
Niacinamide	0.448526	0.908827	0.00705591
Nicotinate	0.736436	0.738181	0.550331
Ornithine	0.550947	3.96082e-05	0.532099
Orotate	0.613941	0.688518	0.845591
Oxaloacetate	0.0124917	0.00528769	0.0318171
Oxidized glutathione	0.839908	0.950837	0.546567
Oxypurinol	0.804233	0.856578	0.656555
Pantothenate	0.0550489	0.0224374	0.0572558
Phenylalanine	8.45451e-05	0.757121	8.13268e-05
Pipecolate	5.47818e-11	4.26198e-14	3.51428e-06
PLP	7.13189e-05	0.365118	0.579334
Proline	0.0245261	0.352521	0.542443
Putrescine	1.17506e-05	0.143123	0.0686945
Pyroglutamate	0.962444	0.132858	0.317671
Pyruvate	0.0989695	0.424048	0.95131
Quinolinate	0.106649	0.265145	0.576828
Reduced glutathione	0.087027	0.934659	0.578565
Ribose-5-phosphate	0.404556	0.00147957	0.227766
Sarcosine	4.24988e-06	0.00350272	0.00770021
Serine	0.00564608	2.3685e-07	0.733579
Sorbitol	0.00762488	0.400156	0.29039
Succinate	0.377595	0.583814	0.191767
Sucrose	0.00693734	0.0215577	0.0822982
Taurine	0.00272033	0.0706486	0.733924
Threonine	0.000330605	0.256655	0.25391
Trimethylamine	0.018849	0.0883118	0.862755
Tryptamine	0.726161	2.71998e-07	0.180753
Tryptophan	0.130195	4.24604e-09	0.0707845
Tyrosine	0.00437325	0.446738	0.424739
UDP	0.00565003	0.000757742	0.775113
Uracil	0.562084	0.680014	0.215794
Urate	0.0815204	0.032834	0.551792
Uridine	0.333342	0.745223	0.899397
Valine	0.000242667	8.22732e-08	0.157783
Xanthine	0.745345	0.797665	0.676585
Xanthosine	0.794109	0.641047	0.530694
Xanthurenate	0.595105	0.00272251	0.565664
